# Somatic mutation phasing and haplotype extension using linked-reads in multiple myeloma

**DOI:** 10.1101/2024.08.09.607342

**Authors:** Steven M. Foltz, Yize Li, Lijun Yao, Nadezhda V. Terekhanova, Amila Weerasinghe, Qingsong Gao, Guanlan Dong, Moses Schindler, Song Cao, Hua Sun, Reyka G. Jayasinghe, Robert S. Fulton, Catrina C. Fronick, Justin King, Daniel R. Kohnen, Mark A. Fiala, Ken Chen, John F. DiPersio, Ravi Vij, Li Ding

## Abstract

Somatic mutation phasing informs our understanding of cancer-related events, like driver mutations. We generated linked-read whole genome sequencing data for 23 samples across disease stages from 14 multiple myeloma (MM) patients and systematically assigned somatic mutations to haplotypes using linked-reads. Here, we report the reconstructed cancer haplotypes and phase blocks from several MM samples and show how phase block length can be extended by integrating samples from the same individual. We also uncover phasing information in genes frequently mutated in MM, including *DIS3*, *HIST1H1E*, *KRAS*, *NRAS*, and *TP53*, phasing 79.4% of 20,705 high-confidence somatic mutations. In some cases, this enabled us to interpret clonal evolution models at higher resolution using pairs of phased somatic mutations. For example, our analysis of one patient suggested that two *NRAS* hotspot mutations occurred on the same haplotype but were independent events in different subclones. Given sufficient tumor purity and data quality, our framework illustrates how haplotype-aware analysis of somatic mutations in cancer can be beneficial for some cancer cases.
