## Supplementary Tables for "Somatic mutation phasing and haplotype extension using linked-reads in multiple myeloma"

### Sheet: Supplementary Table 1
Patient	Sample	Disease_Stage	Display_Name	Sample_Plot_Color	CD138_Sorted	WGS_CNV_and_Somatic_Mutation_Calls_Available	WGS_SV_Calls_Available	tumor_purity	Notes
25183	25183	Relapse	25183 (Rel)	#440154FF	TRUE	FALSE	FALSE	NA	.
25183	25183_skin	Normal	25183 (N)	#000000	FALSE	FALSE	FALSE	NA	Normal skin sample
27522	27522_1	Primary	27522 (P)	#471264FF	TRUE	FALSE	FALSE	NA	.
27522	27522_2	Remission	27522 (Rem)	#482173FF	FALSE	FALSE	FALSE	NA	.
27522	27522_3	Relapse	27522 (Rel)	#46307EFF	TRUE	TRUE	TRUE	0.674965	Timepoint 4 (second relapse collection) used as WGS match
27522	27522_skin	Normal	27522 (N)	#000000	FALSE	FALSE	FALSE	NA	Normal skin sample
37692	37692_1	SMM	37692 (S)	#433E85FF	FALSE	FALSE	FALSE	NA	.
37692	37692_2	Primary	37692 (P)	#3E4C8AFF	FALSE	TRUE	TRUE	0.207476	.
37692	37692_skin	Normal	37692 (N)	#000000	FALSE	FALSE	FALSE	NA	Normal skin sample
47491	47491_1	SMM	47491 (S)	#38598CFF	FALSE	FALSE	FALSE	NA	.
47499	47499	Primary	47499 (P)	#32648EFF	TRUE	FALSE	FALSE	NA	.
47499	47499_skin	Normal	47499 (N)	#000000	FALSE	FALSE	FALSE	NA	Normal skin sample
56203	56203_1	Primary	56203 (P)	#2D708EFF	FALSE	FALSE	FALSE	NA	.
56203	56203_2	Relapse	56203 (Rel)	#297A8EFF	FALSE	FALSE	TRUE	NA	.
56203	56203_skin	Normal	56203 (N)	#000000	FALSE	FALSE	FALSE	NA	Normal skin sample
57075	57075_3	Relapse	57075 (Rel)	#25858EFF	FALSE	FALSE	TRUE	NA	.
58408	58408_1	SMM	58408 (S)	#21908CFF	FALSE	TRUE	TRUE	0.196585	.
58408	58408_2	Primary	58408 (P)	#1E9B8AFF	FALSE	TRUE	TRUE	0.256363	.
58408	58408_skin	Normal	58408 (N)	#000000	FALSE	FALSE	FALSE	NA	Normal skin sample
59114	59114_1	Primary	59114 (P)	#21A685FF	FALSE	FALSE	FALSE	NA	.
59114	59114_2	Pre-transplant	59114 (PrT)	#2BB07FFF	FALSE	FALSE	FALSE	NA	.
59114	59114_3	Post-transplant	59114 (PoT)	#3BBB75FF	FALSE	FALSE	FALSE	NA	.
59114	59114_4	Relapse	59114 (Rel)	#51C56AFF	FALSE	TRUE	TRUE	0.177228	.
59114	59114_skin	Normal	59114 (N)	#000000	FALSE	FALSE	FALSE	NA	Normal skin sample
60359	60359_1	Primary	60359 (P)	#69CD5BFF	FALSE	TRUE	TRUE	0.673676	Tumor purity based on low number of variant calls
60359	60359_2	Relapse	60359 (Rel)	#85D54AFF	FALSE	FALSE	FALSE	NA	.
60359	60359_skin	Normal	60359 (N)	#000000	FALSE	FALSE	FALSE	NA	Normal skin sample
77570	77570	Primary	77570 (P)	#A3DA37FF	FALSE	FALSE	FALSE	NA	SV calls based on lrWGS sample
77570	77570_skin	Normal	77570 (N)	#000000	FALSE	FALSE	FALSE	NA	Normal skin sample
81012	81012_1	Primary	81012 (P)	#C2DF23FF	FALSE	FALSE	TRUE	NA	.
83942	83942	Primary	83942 (P)	#E0E318FF	FALSE	FALSE	FALSE	NA	.
83942	83942_skin	Normal	83942 (N)	#000000	FALSE	FALSE	FALSE	NA	Normal skin sample
98433	98433	Primary	98433 (P)	#FDE725FF	FALSE	FALSE	FALSE	NA	.

### Sheet: Supplementary Table 2
patient	sample	timepoint	sorted	longranger_version	instrument_ids	gems_detected	mean_dna_per_gem	bc_on_whitelist	bc_mean_qscore	n50_linked_reads_per_molecule	corrected_loaded_mass_ng	snps_phased	genes_phased_lt_100kb	longest_phase_block	n50_phase_block	molecule_length_mean	molecule_length_stddev	number_reads	median_insert_size	mean_depth	zero_coverage	mapped_reads	pcr_duplication	r1_q20_bases_fract	r1_q30_bases_fract	r2_q20_bases_fract	r2_q30_bases_fract	si_q20_bases_fract	si_q30_bases_fract	bc_q20_bases_fract	bc_q30_bases_fract	large_sv_calls	short_deletion_calls
25183	25183	Relapse	TRUE	2.2.2	E00334	2023462	608402	0.939828	38.4645	64	1.43119	0.995467	0.993779	59299910	11780815	85759	80071.8	1690153830	338	74.4007	0.0065102	0.976978	0.0498208	0.963807	0.919954	0.919424	0.843512	0.974257	0.953549	0.99341	0.982015	192	4344
25183	25183_skin	Normal	FALSE	2.2.2	A00584	1971405	439373	0.933668	36.1547	8	1.03357	0.983917	0.840658	2422898	271759	10752.4	25127.8	977598034	411	40.2996	0.00174754	0.933901	0.0749302	0.947187	0.894765	0.934725	0.871197	NaN	NaN	0.982615	0.949895	343	4670
27522	27522_1	Primary	TRUE	2.2.2	ST-E00264	2102435	584831	0.945366	38.194	63	1.37574	0.995859	0.992186	24768527	5466394	75993.1	51370.1	1749807598	249	76.2695	0.00747824	0.97485	0.0379274	0.966636	0.924177	0.93084	0.861559	0.967211	0.939671	0.990512	0.973158	123	3975
27522	27522_2	Remission	FALSE	2.2.2	ST-E00267	1585876	529215	0.941025	38.1745	86	1.24491	0.991864	0.992708	17771921	4971477	61084.5	48337.1	1707157120	328	75.2044	0.0017853	0.975783	0.0531241	0.967446	0.925592	0.935249	0.873373	0.968161	0.941234	0.990958	0.973227	219	4297
27522	27522_3	Relapse	TRUE	2.2.2	A00118	1929808	436734	0.936217	36.3433	40	1.02736	0.994058	0.983852	15030378	2920952	44285.4	42045.5	1142013880	446	49.2825	0.0020982	0.957649	0.0827731	0.953283	0.904099	0.932247	0.865568	0.976621	0.92193	0.987258	0.96016	241	5711
27522	27522_skin	Normal	FALSE	2.2.2	ST-E00267	1626254	716072	0.93459	38.151	24	1.68447	0.991301	0.967109	5603721	1076257	26972.7	27751	1504805488	336	63.8399	0.00309375	0.958036	0.0613331	0.954932	0.904127	0.900088	0.81702	0.940168	0.901591	0.990476	0.97219	1976	4270
37692	37692_1	SMM	FALSE	2.2.2	E00286	1694687	591663	0.942482	38.0848	68	1.39181	0.992196	0.992568	19082220	4993566	55349.6	47788.3	1711262282	370	74.7534	0.00150741	0.967652	0.0662387	0.956658	0.90415	0.901713	0.812536	0.968904	0.942127	0.989181	0.970015	193	4400
37692	37692_2	Primary	FALSE	2.2.2	E00286	1659798	695171	0.941925	38.0631	61	1.6353	0.992048	0.992886	32264601	7321131	65781.7	53397.2	1665812918	344	73.402	0.00153118	0.974237	0.0479562	0.957822	0.905583	0.90805	0.821554	0.965101	0.936359	0.988992	0.96916	145	4335
37692	37692_skin	Normal	FALSE	2.2.2	ST-E00264	1968466	461056	0.927958	38.1848	10	1.08458	0.985795	0.893058	2472739	414088	16276.1	24465.7	812155420	445	33.9408	0.00251707	0.950564	0.047982	0.948302	0.892399	0.869237	0.763734	0.965507	0.938201	0.990269	0.97278	855	5094
47491	47491_1	SMM	FALSE	2.2.2	A00584	1993754	489792	0.943171	36.3091	47	1.15218	0.989886	0.991403	28884668	5556177	60470.3	48424	1311731292	435	57.8609	0.00175415	0.974282	0.0941501	0.959352	0.911191	0.946941	0.885499	NaN	NaN	0.986581	0.958135	191	4586
47499	47499	Primary	TRUE	2.2.2	E00334	1987503	569149	0.938778	38.4213	54	1.33885	0.991629	0.991018	24054566	4857550	52324.8	52255.4	1797023982	319	78.4363	0.00167979	0.974671	0.0449288	0.964463	0.921945	0.92067	0.847125	0.976608	0.956825	0.993067	0.980821	189	4184
47499	47499_skin	Normal	FALSE	2.2.2	A00584	1944448	514780	0.940059	36.1472	14	1.21096	0.990695	0.918108	3859368	428225	13293	23376.4	1464132046	428	63.4573	0.0022129	0.962987	0.0852243	0.956038	0.906674	0.945471	0.885313	NaN	NaN	0.982419	0.9495	661	4440
56203	56203_1	Primary	FALSE	2.2.2	E00286	1792562	611978	0.942265	38.1463	62	1.4396	0.995773	0.993447	22790517	4805669	58958.5	44968.1	1531660188	357	67.1722	0.0085678	0.97449	0.051271	0.951497	0.895317	0.911027	0.826216	0.973346	0.949497	0.989513	0.971981	198	4471
56203	56203_2	Relapse	FALSE	2.2.2	E00286	1618827	566648	0.942721	38.0967	79	1.33297	0.995921	0.993602	46461373	7893304	72067.5	54852.8	1510270732	354	65.9261	0.00854411	0.971351	0.052943	0.949078	0.890889	0.906776	0.81985	0.969568	0.943898	0.988932	0.970188	200	4443
56203	56203_skin	Normal	FALSE	2.2.2	ST-E00312	2009262	395706	0.896863	37.946	10	0.93085	0.980306	0.882934	3080161	457175	22756	22882	582890142	434	25.0248	0.00951265	0.963713	0.0336896	0.942751	0.874372	0.882327	0.780575	0.966197	0.940884	0.985437	0.958186	549	5766
57075	57075_3	Relapse	FALSE	2.2.2	A00584	1819125	553332	0.942257	36.3065	59	1.30165	0.995095	0.99386	28555938	7979409	73293.1	57188.5	1374795200	423	60.409	0.00746996	0.971723	0.0933986	0.958548	0.909967	0.944218	0.88153	NaN	NaN	0.986529	0.957982	175	4640
58408	58408_1	SMM	FALSE	2.2.2	ST-E00264	1654032	549182	0.941818	37.7973	56	1.29188	0.991911	0.991244	19786654	4985646	55836.2	44817.1	1510447106	370	65.8441	0.00143595	0.970206	0.0572114	0.946742	0.882716	0.894948	0.796236	0.968832	0.941228	0.985419	0.960057	192	4375
58408	58408_2	Primary	FALSE	2.2.2	ST-E00264	1639753	555280	0.942872	37.9205	70	1.30623	0.97002	0.970489	5941756	1253766	62739.8	54198.9	1516344748	359	66.1156	0.00112571	0.970931	0.0558467	0.950085	0.890575	0.900777	0.806827	0.969406	0.942688	0.986969	0.96421	202	4087
58408	58408_skin	Normal	FALSE	2.2.2	ST-E00264	2007383	399680	0.932941	38.0389	9	0.940198	0.985105	0.870883	2238671	325379	13448.4	27407.2	797132160	460	33.215	0.00210048	0.948272	0.0570653	0.945859	0.887417	0.86281	0.751903	0.966034	0.938139	0.988576	0.968085	307	4899
59114	59114_1	Primary	FALSE	2.2.2	A00584	1893608	556319	0.941133	36.3002	47	1.30867	0.98943	0.991653	25841631	5954467	62770	50915.7	1368523646	444	59.8422	0.00121233	0.968782	0.0957138	0.95663	0.907057	0.93868	0.872651	NaN	NaN	0.986413	0.957587	174	4520
59114	59114_2	Pre-transplant	FALSE	2.2.2	E00324	1913078	688001	0.938687	38.1447	53	1.61844	0.991349	0.993387	27000076	6856395	69440.3	53458.1	1651617894	316	71.6275	0.00119528	0.971355	0.0447915	0.963589	0.918895	0.911518	0.831951	0.960426	0.931136	0.989437	0.972066	111	4304
59114	59114_3	Post-transplant	FALSE	2.2.2	E00324	1968631	653295	0.933925	38.1706	59	1.53679	0.991058	0.993251	32801660	7343502	74691.3	55784.9	1705546028	319	74.1744	0.00118235	0.973706	0.0473649	0.965649	0.923159	0.916722	0.840356	0.970737	0.947549	0.988494	0.972296	112	4098
59114	59114_4	Relapse	FALSE	2.2.2	E00324	1950465	627173	0.924497	38.1293	61	1.47535	0.990911	0.99159	34812633	8162525	75394.2	56091.6	1654557022	318	71.5421	0.00120869	0.969925	0.044479	0.964255	0.921093	0.912735	0.834721	0.965592	0.940584	0.987342	0.970688	120	4190
59114	59114_skin	Normal	FALSE	2.2.2	ST-E00264	1976622	453197	0.92686	38.0786	8	1.06609	0.982621	0.849248	1903033	288921	12545.8	27008	794588352	438	32.3452	0.00199112	0.93847	0.0493032	0.939314	0.875192	0.844543	0.725161	0.964698	0.936486	0.988952	0.969432	382	4938
60359	60359_1	Primary	FALSE	2.2.2	E00286	1606402	489934	0.944262	37.986	97	1.15251	0.992123	0.993368	47831576	7363208	75774	54760.3	1489175356	357	65.0533	0.00148568	0.97159	0.055553	0.947093	0.886492	0.904653	0.815336	0.969074	0.941989	0.987705	0.966521	219	4307
60359	60359_2	Relapse	FALSE	2.2.2	E00324	1749934	584303	0.926396	38.1213	66	1.3745	0.992033	0.993057	24307599	6129479	61844.9	50757.7	1703777816	328	75.0528	0.00146953	0.975075	0.0476223	0.968553	0.928421	0.923197	0.849877	0.968771	0.945072	0.986932	0.970022	195	4216
60359	60359_skin	Normal	FALSE	2.2.2	ST-E00264	2004570	440084	0.932351	38.2517	12	1.03524	0.987528	0.922288	3338677	490278	18972.6	24481.9	841352100	435	35.809	0.00206283	0.960297	0.0483388	0.954329	0.902193	0.875477	0.770451	0.967242	0.940911	0.990977	0.974645	740	4788
77570	77570	Primary	FALSE	2.2.2	E00286	1802515	573412	0.944913	38.2145	71	1.34888	0.99633	0.991716	35387199	5193257	60412.5	47133.9	1749348090	345	77.1159	0.00830564	0.976473	0.0575579	0.957712	0.906586	0.914377	0.833271	0.973355	0.949883	0.99057	0.97416	177	4396
77570	77570_skin	Normal	FALSE	2.2.2	ST-E00264	1913629	478706	0.935064	38.0358	9	1.1261	0.989143	0.882343	2785931	363806	14233.4	26128.9	824946448	443	34.6799	0.00915798	0.953703	0.0513316	0.946784	0.887908	0.868266	0.759073	0.966412	0.938063	0.988552	0.968025	291	5015
81012	81012_1	Primary	FALSE	2.2.2	A00584	2024137	501479	0.943664	36.3093	57	1.17967	0.995597	0.992486	24487586	5732497	69769	49757.5	1361403110	435	59.8869	0.00777924	0.972485	0.0986563	0.958386	0.909768	0.945223	0.883375	NaN	NaN	0.986589	0.958145	181	4639
83942	83942	Primary	FALSE	2.2.2	E00286	1656131	526798	0.945137	38.1288	69	1.23923	0.991573	0.991673	19107521	3951409	53683.2	42474.6	1659649786	358	72.907	0.00147536	0.974497	0.057165	0.954427	0.900388	0.908558	0.823219	0.968068	0.941342	0.989324	0.971721	251	4314
83942	83942_skin	Normal	FALSE	2.2.2	ST-E00264	1948864	413299	0.927402	38.2179	12	0.972236	0.986842	0.918094	3725876	538624	18522.3	24229.8	812265754	459	34.6733	0.00262179	0.957708	0.0492921	0.952541	0.898965	0.87957	0.774553	0.970112	0.944254	0.990483	0.973857	1108	4969
98433	98433	Primary	FALSE	2.2.2	E00286	1821065	544348	0.945453	38.2293	81	1.28051	0.991741	0.993004	24373089	6039384	66627.7	50946.5	1756744980	334	77.4073	0.00137713	0.975489	0.0592557	0.961573	0.914206	0.912498	0.829705	0.972574	0.949039	0.990853	0.974748	180	4225
NA12878	NA12878	Normal	FALSE	2.2.1	ST-E00273	1698190	524470	0.944992	38.063	44	1.23375	0.995627	0.99347	35222672	10086136	85667.8	69773.7	847708486	363	37.6493	0.00850276	0.974913	0.0344523	0.954475	0.901065	0.886973	0.788281	0.963856	0.934647	0.989031	0.969262	37	4620
NA19240	NA19240	Normal	FALSE	2.2.1	E00316	1682018	512072	0.946304	39.0206	60	1.20459	0.994831	0.992825	78845427	16174570	107985	105684	847708050	326	37.1904	0.0071836	0.966825	0.0433613	0.964981	0.93013	0.920854	0.859041	0.971629	0.936206	0.993671	0.976946	22	5231
